# DANCE: An open-source analysis pipeline and low-cost hardware to quantify aggression and courtship in *Drosophila*

**DOI:** 10.1101/2025.01.03.631168

**Authors:** R. Sai Prathap Yadav, Paulami Dey, Faizah Ansari, Tanvi Kottat, P. Pallavi Prabhu, Manohar Vasam, Shrinivas Ayyangar, Bhaskar S. Swathi, Krishnananda Prabhu, Monalisa Ghosh, Pavan Agrawal

## Abstract

Quantifying animal behavior is pivotal for identifying the underlying neuronal and genetic mechanisms involved. Computational approaches have enabled automated analysis of complex behaviors such as aggression and courtship in *Drosophila*. However, existing approaches rely on rigid, rule-based algorithms and expensive hardware, limiting sensitivity to behavioral variations and accessibility. Here, we describe the *<u>D</u>rosophila* <u>A</u>ggression a<u>n</u>d <u>C</u>ourtship <u>E</u>valuator (DANCE), a low-cost, open-source platform that combines machine learning-based classifiers and inexpensive hardware to quantify aggression and courtship. DANCE consists of six novel behavioral classifiers trained using a supervised machine learning algorithm. DANCE classifiers address key limitations of rule-based algorithms, capturing dynamic behavioral variations more effectively. DANCE hardware is constructed using repurposed medicine blister packs and acrylic sheets, with recordings performed using smartphones, making it affordable and accessible. Benchmarking demonstrated that DANCE hardware performs comparably to sophisticated, high-cost setups. We validated DANCE in diverse contexts, including social isolation versus enrichment, which modulates aggression and courtship; RNAi-mediated downregulation of the neuropeptide Dsk; and optogenetic silencing of dopaminergic neurons, which promotes aggression. DANCE provides a cost-effective and portable solution for studying *Drosophila* behaviors in resource-limited settings or near natural habitats. Its accessibility and robust performance democratize behavioral neuroscience, enabling rapid screening of genes and neuronal circuits underlying complex social behaviors.
