## Supplementary file_4 for "DANCE: An open-source analysis pipeline and low-cost hardware to quantify aggression and courtship in *Drosophila*"

### Sheet: WingExt_Decap_Figure_3
Sheet Name	Manual_index	JAABA_index	Matebook_index
Video_chamber_5	0.167	0.202	0.164
Video_chamber_6	0.435	0.438	0.196
Video_chamber_7	0.054	0.058	0.013
Video_chamber_8	0.551	0.527	0.016
Video_chamber_11	0.523	0.564	0.101
test_SH_1	0.107	0.124	0.093
test_SH_2	0.051	0.059	0.041
test_SH_3	0.168	0.18	0.212
test_SH_4	0.367	0.341	0.158
test_SH_5	0.113	0.123	0.029
test_SH_6	0.177	0.144	0.106
testDVGH_3	0.427	0.403	0.127
testDVGH_4	0.457	0.429	0.404
testDVGH_6	0.287	0.283	0.181
testDV_4	0.217	0.221	0.196

### Sheet: Attmpt_cop_mixed_Figure_4
Sheet Name	Manual_index	JAABA_index	Matebook_index
Chamber_6	0.028	0.02	0.052
Chamber_7	0.019	0.012	0.087
Chamber_8	0.051	0.055	0.094
Chamber_10	0.097	0.089	0.106
Chamber_11	0.066	0.059	0.111
Set2_10	0.074	0.076	0.142
Set2_11	0.052	0.054	0.108
Set2_12	0.017	0.017	0.041
test3_3	0.008	0.01	0.042
test3_6	0.038	0.034	0.063
test3_7	0.052	0.043	0.053
Chamber_12	0.023	0.024	0.08
Chamber_14	0.019	0.015	0.035
test3_8	0.019	0.018	0.063
test4_2	0.007	0.005	0.047
test4_16	0.006	0.006	0.054
test4_11	0.01	0.009	0.075
testDVGH_6	0.016	0.013	0.184
testDVGH_8	0.02	0.02	0.288
testDVGH_2	0.021	0.018	0.1
testDVGH_4	0.03	0.024	0.171
testDVGH_7	0.033	0.02	0.272
testDVGH_3	0.046	0.056	0.291
testDVGH_9	0.061	0.048	0.489
testDVGH_1	0.067	0.062	0.425
testDVGH_5	0.077	0.077	0.391

### Sheet: Circling_Decap_Figure_5
Sheet Name	Manual_index	JAABA_index	Matebook_index
testDVGH_3	0.032	0.026	0.004
testDVGH_6	0.033	0.024	0.005
testDVGH_5	0.041	0.035	0.016
testDVGH_1	0.047	0.045	0
testDV_2	0.052	0.046	0.027
testDV_4	0.065	0.051	0.028
testDVGH_4	0.103	0.113	0.065
testDV_6	0.105	0.099	0.061
testDV_1	0.108	0.081	0.054
testDVGH_2	0.112	0.107	0.049
testDV_8	0.135	0.137	0.078
testDV_5	0.175	0.136	0.077

### Sheet: WingExt_Mated_Fig_3_Sup_1
Sheet Name	Manual_index	JAABA_index	Matebook_index
Chamber_2	0.201	0.212	0.147
Chamber_4	0.585	0.536	0.469
Chamber_5	0.166	0.161	0.111
Chamber_6	0.403	0.38	0.354
Chamber_10	0.146	0.156	0.096
Chamber_12	0.056	0.061	0.036
Chamber_14	0.367	0.364	0.318
Set2_2	0.683	0.637	0.407
Set2_5	0.424	0.39	0.242
test1	0.455	0.406	0.255
test2	0.425	0.394	0.274
test3	0.615	0.548	0.504
test4	0.155	0.133	0.084
test5	0.479	0.441	0.324
test7	0.471	0.424	0.361
test8	0.427	0.418	0.386
test9	0.102	0.094	0.05
test10	0.332	0.338	0.283
test11	0.409	0.377	0.069
test6_5	0.024	0.03	0.03
test6_9	0.009	0.016	0.048
test6_13	0.06	0.068	0.037
test6_8	0.139	0.129	0.085
test6_10	0.159	0.159	0.132
test6_14	0.195	0.175	0.13

### Sheet: Copulation_Fig_4_Supp_1
Sheet Name	Manual_index	JAABA_index	Matebook_index
Chamber_10	0	0	0
Chamber_11	0	0	0
Chamber_14	0	0	0
Chamber_1	0	0	0
test1	0	0	0
test2	0	0	0
test3_10	0	0	0
test3_11	0	0	0
test3_1	0	0	0
test7V_3	0.881	0.737	0.881
test7V_4	0.953	0.988	0.953
test7V_8	0.333	0.227	0.333
test7V_9	0.282	0.282	0.283
test7V_13	0.197	0.125	0.197
test_10	0.647	0.642	0
test9_15	0.781	0.78	0.782
testDVGH_10	0	0	0
testDVGH_11	0	0	0
testDV_1	0	0	0
testDV_2	0	0	0
testDV_4	0	0	0
testDV_5	0	0	0
test_SH_4	0	0	0
test_SH_5	0	0	0.073
test_SH_7	0.06	0.099	0.06

### Sheet: Circling_Mated_Fig_5_Supp_1
Sheet Name	Manual_index	JAABA_index	Matebook_index
Set2_14	0.004	0.005	0.004
Set2_12	0.004	0.003	0.001
Set2_3	0.019	0.017	0.01
Set2_5	0.007	0.007	0.006
test2	0.017	0.019	0.005
test3	0.007	0.008	0.005
Chamber_5	0.002	0.005	0
test3_3	0.035	0.027	0.026
test3_7	0.013	0.009	0.009
test3_5	0.004	0.004	0.001
test3_6	0.007	0.009	0.004
test3_8	0.003	0.002	0.002
test3_11	0.009	0.009	0.007
test4_16	0.024	0.025	0.012
test4_17	0.023	0.021	0.001
test4_18	0.042	0.044	0.018
test5_1	0.004	0.006	0.001
test5_2	0.015	0.014	0.009
test5_3	0.011	0.011	0.006

### Sheet: Following_Fig_5_Supp_2
Sheet Name	Manual_index	JAABA_index	Matebook_index
Chamber 6	0.059	0.051	0.035
Chamber 7	0.042	0.039	0.001
Chamber 8	0.107	0.101	0.068
Chamber 9	0.101	0.099	0.026
Chamber10	0.041	0.038	0.03
Chamber11	0.008	0.006	0
Chamber12	0.126	0.1	0.074
Chamber13	0.241	0.225	0.157
Chamber15	0.005	0.006	0.002
Chamber_4	0.317	0.303	0.228
Chamber_5	0.015	0.009	0.007
Chamber_6	0.115	0.105	0.102
Chamber_7	0.078	0.056	0.061
Chamber_8	0.036	0.039	0.027
Chamber_10	0.029	0.03	0.03
Chamber_11	0.021	0.023	0.021
Chamber_12	0.024	0.024	0.025
Chamber_14	0.242	0.251	0.179
test4_1	0.092	0.072	0.103
test4_2	0.07	0.054	0.061
test4_10	0.044	0.032	0.046
test4_11	0.053	0.05	0.059
test4_12	0.036	0.036	0.037
test4_13	0.092	0.084	0.063
test4_16	0.18	0.182	0.131
