## Supplementary file_3 for "DANCE: An open-source analysis pipeline and low-cost hardware to quantify aggression and courtship in *Drosophila*"

### Sheet: Sheet1
Behavior	Behavior classifiers definitions according to Dankert et.al 2009, Ribeiro et al., 2018		DANCE classifiers definitions		Processed MateBook data (Ribeiro et al., 2018) matched to DANCE classifiers
	at 25 frames per second		at 30 frames per second		at 30 frames per second
	min	max	min	max	min	max
Wing Extension	0.5s/13 frames		0.33s/10 frames		0.33s/10 frames
Attempted copulation	11s/275 frames		0.33s/10 frames	45s/1350 frames	0.33s/10 frames	45s/1350 frames
Copulation	11s/275 frames		45s/1350 frames		45s/1350 frames
Circling	0.5s/13 frames		0.33s/10 frames		0.33s/10 frames
Following	1.0s/25 frames		0.33s/10 frames		0.33s/10 frames
