## Supplementary file_2 for "DANCE: An open-source analysis pipeline and low-cost hardware to quantify aggression and courtship in *Drosophila*"

### Sheet: DANCE vs Ground-truth
Comparison between DANCE lunge classifier vs Ground-truthing
Sr No:	DANCE (JAABA) Lunge count	JAABA Ground-truthing Lunge count
1	263	292
2	186	154
3	309	306
4	294	305
5	227	215
6	319	328
7	289	268
8	55	46
9	68	63
10	53	50
11	59	57
12	69	63
13	76	76
14	60	64
15	47	45
16	96	88
17	54	42
18	94	89
19	78	68
20	81	69
21	80	71
22	103	78
23	353	365
24	231	205
25	249	254
26	250	246
27	370	373
28	436	432
29	419	426
30	297	323
31	163	153
32	206	199
33	210	203
34	144	152
35	123	129
36	195	183
37	139	144
38	186	172
39	206	191
40	172	159

### Sheet: CADABRA vs Ground-truth
Comparison of lunges between CADABRA vs Ground-truthing
Sr No:	CADABRA Lunge count	JAABA Ground-truth lunge count
1	140	292
2	95	154
3	149	306
4	153	305
5	103	215
6	164	328
7	154	268
8	45	46
9	51	63
10	37	50
11	44	57
12	42	63
13	54	76
14	43	64
15	38	45
16	58	88
17	38	42
18	75	89
19	58	68
20	47	69
21	52	71
22	103	78
23	255	365
24	102	205
25	119	254
26	158	246
27	212	373
28	240	432
29	228	426
30	213	323
31	74	153
32	74	199
33	120	203
34	61	152
35	61	129
36	108	183
37	85	144
38	121	172
39	104	191
40	116	159

### Sheet: Divider assay vs Ground-truth
Comparison of lunges between Divider assay classifier vs Ground-truthing
Sr No:	JAABA Ground-truthing Lunge counts	Divider assay classifier lunge counts
1	292	112
2	154	74
3	306	134
4	305	152
5	215	109
6	328	126
7	268	130
8	46	21
9	63	42
10	50	32
11	57	22
12	63	31
13	76	60
14	64	33
15	45	22
16	88	61
17	42	44
18	89	102
19	68	51
20	69	32
21	71	48
22	78	51
23	365	352
24	205	119
25	254	138
26	246	138
27	373	244
28	432	255
29	426	306
30	323	224
31	153	52
32	199	50
33	203	89
34	152	76
35	129	51
36	183	132
37	144	94
38	172	132
39	191	73
40	159	161
