## Supplementary file_1 for "DANCE: An open-source analysis pipeline and low-cost hardware to quantify aggression and courtship in *Drosophila*"

### Sheet: Sheet1
Existing Aggression Setup	Cost in USD		Existing Courtship Setup	Cost in USD		DANCE Setup	Cost in USD
Behavioral rig (Breadbaord & camera holders)	1190		Behavioral rig (Breadbaord & camera holders)	1190		Cardboard boxes to place the recording phone	0
Behavior chamber	300		Behavior Chamber	450		Empty medicinal tablet foil	0
Backlight Model No. BHS4-00-100-X-W-24V and EXT-24V-F-3M	560		Backlight Model No. BHS4-00-100-X-W-24V and EXT-24V-F-3M	560		Transparent acrylic sheets (2-3mm in width) as chamber base	0.05
Machine vision camera Model No. DMK 33UX252 USB 3.0 monochrome camera	1022		Machine vision camera Model No. DMK 33UX252 USB 3.0 monochrome camera	1022		Android smartphone	0
Lens for camera Model No. M3514-MP 35mm Lens	315		Lens for camera Model No. M3514-MP 35mm Lens	315		Mask tape	0.06
USB cable for camera Model No. Cable USB 3.0, 5 m	69		USB cable for camera Model No. Cable USB 3.0, 5 m	69		Used x-ray film (for courtship separators)	0
Total cost	3456		Total cost	3606		e-Tablet or smartphone used as backlight	0
						Transparent acrylic sheet to create air gap over backlight	0.15
						Total cost	0.26
